# Long-read powered viral metagenomics in the Oligotrophic Sargasso Sea

**DOI:** 10.1101/2022.09.19.508504

**Authors:** Joanna Warwick-Dugdale, Funing Tian, Michelle Michelsen, Dylan R Cronin, Karen Moore, Audrey Farbos, Lauren Chittick, Ashley Bell, Holger H Buchholz, Rachel J Parsons, Ahmed A Zayed, Michael J Allen, Matthew B Sullivan, Ben Temperton

## Abstract

In the summer months, the waters of the Sargasso Sea are nutrient-limited and strongly stratified, serving as a model system for the predicted warmer and nutrient-limited oceans of the Anthropocene. The dominant microorganisms of surface waters are key drivers of the global carbon cycle. However, the viruses of the Sargasso Sea that shape these host communities and influence host biogeochemical function are not well understood. Here, we apply a hybrid sequencing approach that combines short- and long reads to survey Sargasso Sea phage communities via metagenomics at the viral maximum (80m) and mesopelagic (200m) depths. Taxonomically, we identified 2,301 Sargasso Sea phage populations (~species-level taxonomy) across 186 genera. Over half of the phage populations lacked representation in other global ocean viral metagenomes, whilst 177 phage genera lacked representation in phage isolate databases. Viral fraction and cell-associated viral communities captured in short-read data were distinct and decoupled at both depths, possibly indicating low active lytic viral replication in the Sargasso Sea, with viral turnover occurring across periods longer than the sampling period of three days. Inclusion of long read data was critical for (1) the identification of 79 ecologically important and common viral genomes; (2) capturing the extent of viral genome microdiversity; and (3) enabling the recovery of hypervariable regions in viral genomes predicted to encode proteins involved in host recognition, DNA synthesis and DNA packaging. Host prediction was only possible for ~4% of viral populations. Genomes of phages known to infect *Prochlorococcus* and *Pelagibacter* were poorly represented in our data, supporting recent evidence of low infection levels in the dominant bacterial taxa of oligotrophic regions.

**Subjects:** Bioinformatics, Genomics, Marine Biology, Microbiology, Virology

**Sequence data accession numbers:** PRJNA767318
