## Supplementary Table S3 for "Long-read powered viral metagenomics in the Oligotrophic Sargasso Sea"

### Sheet: BATS-MAGs-summary
user_genome	classification	fastani_reference	fastani_taxonomy	fastani_ani	fastani_af	closest_placement_reference	closest_placement_taxonomy	closest_placement_ani	closest_placement_af	classification_method	note	other_related_references(genome_id,species_name,ANI,AF)	completeness	contamination
Sample_010_bin_1.filtered	d__Bacteria;p__Marinisomatota;c__Marinisomatia;o__Marinisomatales;f__TCS55;g__GCA-002701945;s__GCA_002701945.1	GCA_002701945.1	d__Bacteria;p__Marinisomatota;c__Marinisomatia;o__Marinisomatales;f__TCS55;g__GCA-002701945;s__	98.76	0.69	GCA_002701945.1	d__Bacteria;p__Marinisomatota;c__Marinisomatia;o__Marinisomatales;f__TCS55;g__GCA-002701945;s__	98.76	0.69	ANI/Placement	topological placement and ANI have congruent species assignments		82.42	1.1
Sample_006_bin_3.filtered	d__Bacteria;p__Marinisomatota;c__Marinisomatia;o__Marinisomatales;f__TCS55;g__GCA-002701945;s__GCA_002701945.1	GCA_002701945.1	d__Bacteria;p__Marinisomatota;c__Marinisomatia;o__Marinisomatales;f__TCS55;g__GCA-002701945;s__	98.63	0.66	GCA_002701945.1	d__Bacteria;p__Marinisomatota;c__Marinisomatia;o__Marinisomatales;f__TCS55;g__GCA-002701945;s__	98.63	0.66	ANI/Placement	topological placement and ANI have congruent species assignments		78.57	0
Sample_004_bin_14.filtered	d__Bacteria;p__Chloroflexota;c__Dehalococcoidia;o__UBA2963;f__UBA2963;g__UBA2963;s__	GCA_002713775.1	d__Bacteria;p__Chloroflexota;c__Dehalococcoidia;o__UBA2963;f__UBA2963;g__UBA2963;s__	98.61	0.91	N/A	N/A	N/A	N/A	ANI/Placement	topological placement and ANI have incongruent species assignments	GCA_002500965.1, s__UBA2963 sp1, 98.26, 0.65	77.65	4.84
Sample_006_bin_4.filtered	d__Bacteria;p__Chloroflexota;c__Dehalococcoidia;o__SAR202;f__UBA826;g__UBA11996;s__GCA_002320875.1	GCA_002320875.1	d__Bacteria;p__Chloroflexota;c__Dehalococcoidia;o__SAR202;f__UBA826;g__UBA11996;s__	99.11	0.66	GCA_002320875.1	d__Bacteria;p__Chloroflexota;c__Dehalococcoidia;o__SAR202;f__UBA826;g__UBA11996;s__	99.11	0.66	ANI/Placement	topological placement and ANI have congruent species assignments		92.74	1.98
Sample_002_bin_1.filtered	d__Bacteria;p__Marinisomatota;c__Marinisomatia;o__Marinisomatales;f__TCS55;g__GCA-002701945;s__GCA_002701945.1	GCA_002701945.1	d__Bacteria;p__Marinisomatota;c__Marinisomatia;o__Marinisomatales;f__TCS55;g__GCA-002701945;s__	98.74	0.67	GCA_002701945.1	d__Bacteria;p__Marinisomatota;c__Marinisomatia;o__Marinisomatales;f__TCS55;g__GCA-002701945;s__	98.74	0.67	ANI/Placement	topological placement and ANI have congruent species assignments		79.67	0
Sample_012_bin_3.filtered	d__Bacteria;p__Chloroflexota;c__Dehalococcoidia;o__UBA2979;f__UBA2979;g__UBA6955;s__UBA6955 sp1	GCA_002707835.1	d__Bacteria;p__Chloroflexota;c__Dehalococcoidia;o__UBA2979;f__UBA2979;g__UBA6955;s__UBA6955 sp1	98.64	0.93	GCA_002707835.1	d__Bacteria;p__Chloroflexota;c__Dehalococcoidia;o__UBA2979;f__UBA2979;g__UBA6955;s__UBA6955 sp1	98.64	0.93	ANI/Placement	topological placement and ANI have congruent species assignments		91.09	0.99
Sample_002_bin_6.filtered	d__Bacteria;p__Chloroflexota;c__Dehalococcoidia;o__SAR202;f__UBA826;g__UBA11996;s__GCA_002320875.1	GCA_002320875.1	d__Bacteria;p__Chloroflexota;c__Dehalococcoidia;o__SAR202;f__UBA826;g__UBA11996;s__	99.04	0.65	GCA_002320875.1	d__Bacteria;p__Chloroflexota;c__Dehalococcoidia;o__SAR202;f__UBA826;g__UBA11996;s__	99.04	0.65	ANI/Placement	topological placement and ANI have congruent species assignments		91.75	0.99
Sample_010_bin_8.filtered	d__Bacteria;p__Actinobacteriota;c__Acidimicrobiia;o__Microtrichales;f__MedAcidi-G1;g__MedAcidi-G1;s__GCA_002697965.1	GCA_002697965.1	d__Bacteria;p__Actinobacteriota;c__Acidimicrobiia;o__Microtrichales;f__MedAcidi-G1;g__MedAcidi-G1;s__	98.45	0.79	GCA_002697965.1	d__Bacteria;p__Actinobacteriota;c__Acidimicrobiia;o__Microtrichales;f__MedAcidi-G1;g__MedAcidi-G1;s__	98.45	0.79	ANI/Placement	topological placement and ANI have congruent species assignments		76.92	2.02
Sample_008_bin_3.filtered	d__Bacteria;p__Marinisomatota;c__Marinisomatia;o__Marinisomatales;f__TCS55;g__GCA-002701945;s__GCA_002701945.1	GCA_002701945.1	d__Bacteria;p__Marinisomatota;c__Marinisomatia;o__Marinisomatales;f__TCS55;g__GCA-002701945;s__	98.73	0.63	GCA_002701945.1	d__Bacteria;p__Marinisomatota;c__Marinisomatia;o__Marinisomatales;f__TCS55;g__GCA-002701945;s__	98.73	0.63	ANI/Placement	topological placement and ANI have congruent species assignments		73.08	0
Sample_004_bin_9.filtered	d__Bacteria;p__Chloroflexota;c__Dehalococcoidia;o__UBA1151;f__bin127;g__GCA-002725925;s__GCA_002714085.1	GCA_002714085.1	d__Bacteria;p__Chloroflexota;c__Dehalococcoidia;o__UBA1151;f__bin127;g__GCA-002725925;s__	98.78	0.73	GCA_002714085.1	d__Bacteria;p__Chloroflexota;c__Dehalococcoidia;o__UBA1151;f__bin127;g__GCA-002725925;s__	98.78	0.73	ANI/Placement	topological placement and ANI have congruent species assignments		82.69	0.11
Sample_010_bin_2.filtered	d__Bacteria;p__Chloroflexota;c__Dehalococcoidia;o__SAR202;f__UBA826;g__UBA11996;s__GCA_002320875.1	GCA_002320875.1	d__Bacteria;p__Chloroflexota;c__Dehalococcoidia;o__SAR202;f__UBA826;g__UBA11996;s__	99.23	0.64	GCA_002320875.1	d__Bacteria;p__Chloroflexota;c__Dehalococcoidia;o__SAR202;f__UBA826;g__UBA11996;s__	99.23	0.64	ANI/Placement	topological placement and ANI have congruent species assignments		93.73	1.49
Sample_012_bin_4.filtered	d__Bacteria;p__Marinisomatota;c__Marinisomatia;o__Marinisomatales;f__TCS55;g__GCA-002701945;s__GCA_002701945.1	GCA_002701945.1	d__Bacteria;p__Marinisomatota;c__Marinisomatia;o__Marinisomatales;f__TCS55;g__GCA-002701945;s__	98.81	0.68	GCA_002701945.1	d__Bacteria;p__Marinisomatota;c__Marinisomatia;o__Marinisomatales;f__TCS55;g__GCA-002701945;s__	98.81	0.68	ANI/Placement	topological placement and ANI have congruent species assignments		82.42	0
Sample_010_bin_12.filtered	d__Bacteria;p__Chloroflexota;c__Dehalococcoidia;o__UBA1151;f__TMED-70;g__GCA-002700125;s__GCA_002723375.1	GCA_002723375.1	d__Bacteria;p__Chloroflexota;c__Dehalococcoidia;o__UBA1151;f__TMED-70;g__GCA-002700125;s__	97.68	0.55	GCA_002723375.1	d__Bacteria;p__Chloroflexota;c__Dehalococcoidia;o__UBA1151;f__TMED-70;g__GCA-002700125;s__	97.68	0.55	ANI/Placement	topological placement and ANI have congruent species assignments	GCA_002702975.1, s__, 95.55, 0.56	73.82	7.35
Sample_006_bin_5.filtered	d__Bacteria;p__Chloroflexota;c__Dehalococcoidia;o__UBA3495;f__UBA2588;g__UBA2588;s__UBA2588 sp1	GCA_002474335.1	d__Bacteria;p__Chloroflexota;c__Dehalococcoidia;o__UBA3495;f__UBA2588;g__UBA2588;s__UBA2588 sp1	99.18	0.75	GCA_002474335.1	d__Bacteria;p__Chloroflexota;c__Dehalococcoidia;o__UBA3495;f__UBA2588;g__UBA2588;s__UBA2588 sp1	99.18	0.75	ANI/Placement	topological placement and ANI have congruent species assignments	GCA_002348745.1, s__, 96.92, 0.82; GCA_002723125.1, s__, 96.84, 0.84; GCA_002448635.1, s__, 96.71, 0.7	73.57	1.43
Sample_003_bin_1.filtered	d__Bacteria;p__Cyanobacteriota;c__Cyanobacteriia;o__Synechococcales_A;f__Cyanobiaceae;g__Prochlorococcus_B;s__Prochlorococcus_B marinus	GCF_000015685.1	d__Bacteria;p__Cyanobacteriota;c__Cyanobacteriia;o__Synechococcales_A;f__Cyanobiaceae;g__Prochlorococcus_B;s__Prochlorococcus_B marinus	98.5	0.99	GCF_000015685.1	d__Bacteria;p__Cyanobacteriota;c__Cyanobacteriia;o__Synechococcales_A;f__Cyanobiaceae;g__Prochlorococcus_B;s__Prochlorococcus_B marinus	98.5	0.99	ANI/Placement	topological placement and ANI have congruent species assignments		82.19	1.6
Sample_002_bin_8.filtered	d__Bacteria;p__Chloroflexota;c__Dehalococcoidia;o__UBA6926;f__UBA6926;g__UBA6926;s__GCA_002450835.1	GCA_002450835.1	d__Bacteria;p__Chloroflexota;c__Dehalococcoidia;o__UBA6926;f__UBA6926;g__UBA6926;s__	96.28	0.92	GCA_002450835.1	d__Bacteria;p__Chloroflexota;c__Dehalococcoidia;o__UBA6926;f__UBA6926;g__UBA6926;s__	96.28	0.92	ANI/Placement	topological placement and ANI have congruent species assignments		79.81	0.99
Sample_008_bin_6.filtered	d__Bacteria;p__Chloroflexota;c__Dehalococcoidia;o__UBA3495;f__UBA2588;g__UBA2588;s__UBA2588 sp1	GCA_002474335.1	d__Bacteria;p__Chloroflexota;c__Dehalococcoidia;o__UBA3495;f__UBA2588;g__UBA2588;s__UBA2588 sp1	99.16	0.79	GCA_002474335.1	d__Bacteria;p__Chloroflexota;c__Dehalococcoidia;o__UBA3495;f__UBA2588;g__UBA2588;s__UBA2588 sp1	99.16	0.79	ANI/Placement	topological placement and ANI have congruent species assignments	GCA_002348745.1, s__, 97.09, 0.87; GCA_002723125.1, s__, 96.86, 0.91; GCA_002448635.1, s__, 96.8, 0.75	79.47	0.59
Sample_012_bin_7.filtered	d__Bacteria;p__Chloroflexota;c__Dehalococcoidia;o__SAR202;f__UBA826;g__UBA11996;s__GCA_002320875.1	GCA_002320875.1	d__Bacteria;p__Chloroflexota;c__Dehalococcoidia;o__SAR202;f__UBA826;g__UBA11996;s__	99.34	0.64	GCA_002320875.1	d__Bacteria;p__Chloroflexota;c__Dehalococcoidia;o__SAR202;f__UBA826;g__UBA11996;s__	99.34	0.64	ANI/Placement	topological placement and ANI have congruent species assignments		91.75	0.99
Sample_002_bin_15.filtered	d__Bacteria;p__Chloroflexota;c__Dehalococcoidia;o__UBA2963;f__UBA2963;g__UBA2963;s__	GCA_002713775.1	d__Bacteria;p__Chloroflexota;c__Dehalococcoidia;o__UBA2963;f__UBA2963;g__UBA2963;s__	98.75	0.94	N/A	N/A	N/A	N/A	ANI/Placement	topological placement and ANI have incongruent species assignments	GCA_002500965.1, s__UBA2963 sp1, 98.66, 0.67	95.08	2.2
Sample_002_bin_9.filtered	d__Bacteria;p__Chloroflexota;c__Dehalococcoidia;o__UBA1151;f__bin127;g__GCA-002725925;s__GCA_002714085.1	GCA_002714085.1	d__Bacteria;p__Chloroflexota;c__Dehalococcoidia;o__UBA1151;f__bin127;g__GCA-002725925;s__	98.66	0.75	GCA_002714085.1	d__Bacteria;p__Chloroflexota;c__Dehalococcoidia;o__UBA1151;f__bin127;g__GCA-002725925;s__	98.66	0.75	ANI/Placement	topological placement and ANI have congruent species assignments		79.47	0
Sample_003_bin_2.filtered	d__Bacteria;p__Cyanobacteriota;c__Cyanobacteriia;o__Synechococcales_A;f__Cyanobiaceae;g__Prochlorococcus_A;s__GCA_002692385.1	GCA_002692385.1	d__Bacteria;p__Cyanobacteriota;c__Cyanobacteriia;o__Synechococcales_A;f__Cyanobiaceae;g__Prochlorococcus_A;s__	98.41	0.6	GCA_002692385.1	d__Bacteria;p__Cyanobacteriota;c__Cyanobacteriia;o__Synechococcales_A;f__Cyanobiaceae;g__Prochlorococcus_A;s__	98.41	0.6	ANI/Placement	topological placement and ANI have congruent species assignments	GCF_000011465.1, s__Prochlorococcus_A marinus_O, 96.92, 0.99	86.14	1.4
Sample_010_bin_3.filtered	d__Bacteria;p__Chloroflexota;c__Dehalococcoidia;o__UBA3495;f__UBA2588;g__UBA2588;s__UBA2588 sp1	GCA_002474335.1	d__Bacteria;p__Chloroflexota;c__Dehalococcoidia;o__UBA3495;f__UBA2588;g__UBA2588;s__UBA2588 sp1	99.14	0.75	GCA_002474335.1	d__Bacteria;p__Chloroflexota;c__Dehalococcoidia;o__UBA3495;f__UBA2588;g__UBA2588;s__UBA2588 sp1	99.14	0.75	ANI/Placement	topological placement and ANI have congruent species assignments	GCA_002348745.1, s__, 97.08, 0.8; GCA_002723125.1, s__, 96.85, 0.84; GCA_002448635.1, s__, 96.69, 0.71	81.76	0
Sample_008_bin_16.filtered	d__Bacteria;p__Chloroflexota;c__Dehalococcoidia;o__UBA6952;f__UBA6952;g__UBA6952;s__GCA_002450515.1	GCA_002450515.1	d__Bacteria;p__Chloroflexota;c__Dehalococcoidia;o__UBA6952;f__UBA6952;g__UBA6952;s__	98.82	0.65	GCA_002450515.1	d__Bacteria;p__Chloroflexota;c__Dehalococcoidia;o__UBA6952;f__UBA6952;g__UBA6952;s__	98.82	0.65	ANI/Placement	topological placement and ANI have congruent species assignments		82.01	9.08
Sample_008_bin_7.filtered	d__Bacteria;p__Chloroflexota;c__Dehalococcoidia;o__UBA1151;f__bin127;g__GCA-002725925;s__GCA_002714085.1	GCA_002714085.1	d__Bacteria;p__Chloroflexota;c__Dehalococcoidia;o__UBA1151;f__bin127;g__GCA-002725925;s__	98.79	0.75	GCA_002714085.1	d__Bacteria;p__Chloroflexota;c__Dehalococcoidia;o__UBA1151;f__bin127;g__GCA-002725925;s__	98.79	0.75	ANI/Placement	topological placement and ANI have congruent species assignments		84.38	0
Sample_012_bin_14.filtered	d__Bacteria;p__Actinobacteriota;c__Acidimicrobiia;o__Microtrichales;f__MedAcidi-G1;g__MedAcidi-G1;s__GCA_002697965.1	GCA_002697965.1	d__Bacteria;p__Actinobacteriota;c__Acidimicrobiia;o__Microtrichales;f__MedAcidi-G1;g__MedAcidi-G1;s__	98.52	0.79	GCA_002697965.1	d__Bacteria;p__Actinobacteriota;c__Acidimicrobiia;o__Microtrichales;f__MedAcidi-G1;g__MedAcidi-G1;s__	98.52	0.79	ANI/Placement	topological placement and ANI have congruent species assignments		70.51	0
Sample_004_bin_4.filtered	d__Bacteria;p__Marinisomatota;c__Marinisomatia;o__Marinisomatales;f__TCS55;g__GCA-002701945;s__GCA_002701945.1	GCA_002701945.1	d__Bacteria;p__Marinisomatota;c__Marinisomatia;o__Marinisomatales;f__TCS55;g__GCA-002701945;s__	98.62	0.71	GCA_002701945.1	d__Bacteria;p__Marinisomatota;c__Marinisomatia;o__Marinisomatales;f__TCS55;g__GCA-002701945;s__	98.62	0.71	ANI/Placement	topological placement and ANI have congruent species assignments		76.01	1.1
Sample_004_bin_5.filtered	d__Bacteria;p__Chloroflexota;c__Dehalococcoidia;o__UBA3495;f__UBA2588;g__UBA2588;s__UBA2588 sp1	GCA_002474335.1	d__Bacteria;p__Chloroflexota;c__Dehalococcoidia;o__UBA3495;f__UBA2588;g__UBA2588;s__UBA2588 sp1	99.1	0.79	GCA_002474335.1	d__Bacteria;p__Chloroflexota;c__Dehalococcoidia;o__UBA3495;f__UBA2588;g__UBA2588;s__UBA2588 sp1	99.1	0.79	ANI/Placement	topological placement and ANI have congruent species assignments	GCA_002348745.1, s__, 97.0, 0.85; GCA_002723125.1, s__, 96.9, 0.88; GCA_002448635.1, s__, 96.82, 0.73	75.82	0.53
Sample_012_bin_8.filtered	d__Bacteria;p__Chloroflexota;c__Dehalococcoidia;o__UBA3495;f__UBA2588;g__UBA2588;s__UBA2588 sp1	GCA_002474335.1	d__Bacteria;p__Chloroflexota;c__Dehalococcoidia;o__UBA3495;f__UBA2588;g__UBA2588;s__UBA2588 sp1	99.38	0.82	GCA_002474335.1	d__Bacteria;p__Chloroflexota;c__Dehalococcoidia;o__UBA3495;f__UBA2588;g__UBA2588;s__UBA2588 sp1	99.38	0.82	ANI/Placement	topological placement and ANI have congruent species assignments	GCA_002348745.1, s__, 97.13, 0.93; GCA_002723125.1, s__, 96.97, 0.95; GCA_002448635.1, s__, 96.78, 0.79	75.32	0.2
Sample_008_bin_5.filtered	d__Bacteria;p__Chloroflexota;c__Dehalococcoidia;o__SAR202;f__UBA826;g__UBA11996;s__GCA_002320875.1	GCA_002320875.1	d__Bacteria;p__Chloroflexota;c__Dehalococcoidia;o__SAR202;f__UBA826;g__UBA11996;s__	99.18	0.65	GCA_002320875.1	d__Bacteria;p__Chloroflexota;c__Dehalococcoidia;o__SAR202;f__UBA826;g__UBA11996;s__	99.18	0.65	ANI/Placement	topological placement and ANI have congruent species assignments		93.73	0.99
Sample_012_bin_12.filtered	d__Bacteria;p__Actinobacteriota;c__Acidimicrobiia;o__Microtrichales;f__TK06;g__MedAcidi-G3;s__GCA_002713975.1	GCA_002713975.1	d__Bacteria;p__Actinobacteriota;c__Acidimicrobiia;o__Microtrichales;f__TK06;g__MedAcidi-G3;s__	97.41	0.63	GCA_002713975.1	d__Bacteria;p__Actinobacteriota;c__Acidimicrobiia;o__Microtrichales;f__TK06;g__MedAcidi-G3;s__	97.41	0.63	ANI/Placement	topological placement and ANI have congruent species assignments		83.37	3.13
Sample_002_bin_3.filtered	d__Bacteria;p__Chloroflexota;c__Dehalococcoidia;o__UBA3495;f__UBA2588;g__UBA2588;s__UBA2588 sp1	GCA_002474335.1	d__Bacteria;p__Chloroflexota;c__Dehalococcoidia;o__UBA3495;f__UBA2588;g__UBA2588;s__UBA2588 sp1	99.21	0.79	GCA_002474335.1	d__Bacteria;p__Chloroflexota;c__Dehalococcoidia;o__UBA3495;f__UBA2588;g__UBA2588;s__UBA2588 sp1	99.21	0.79	ANI/Placement	topological placement and ANI have congruent species assignments	GCA_002348745.1, s__, 97.12, 0.86; GCA_002448635.1, s__, 96.91, 0.74; GCA_002723125.1, s__, 96.78, 0.89	75.07	0.69
Sample_002_bin_19.filtered	d__Bacteria;p__Chloroflexota;c__Dehalococcoidia;o__UBA2979;f__UBA2979;g__UBA6955;s__UBA6955 sp1	GCA_002707835.1	d__Bacteria;p__Chloroflexota;c__Dehalococcoidia;o__UBA2979;f__UBA2979;g__UBA6955;s__UBA6955 sp1	98.62	0.92	GCA_002707835.1	d__Bacteria;p__Chloroflexota;c__Dehalococcoidia;o__UBA2979;f__UBA2979;g__UBA6955;s__UBA6955 sp1	98.62	0.92	ANI/Placement	topological placement and ANI have congruent species assignments		82.4	2.48
Sample_008_bin_17.filtered	d__Bacteria;p__Proteobacteria;c__Gammaproteobacteria;o__Pseudomonadales;f__HTCC2089;g__UBA11889;s__UBA11889 sp2	GCA_002708205.1	d__Bacteria;p__Proteobacteria;c__Gammaproteobacteria;o__Pseudomonadales;f__HTCC2089;g__UBA11889;s__UBA11889 sp2	96.31	0.73	GCA_002708205.1	d__Bacteria;p__Proteobacteria;c__Gammaproteobacteria;o__Pseudomonadales;f__HTCC2089;g__UBA11889;s__UBA11889 sp2	96.31	0.73	ANI/Placement	topological placement and ANI have congruent species assignments		89.5	8.46
Sample_010_bin_5.filtered	d__Bacteria;p__Chloroflexota;c__Dehalococcoidia;o__UBA1151;f__bin127;g__GCA-002725925;s__GCA_002714085.1	GCA_002714085.1	d__Bacteria;p__Chloroflexota;c__Dehalococcoidia;o__UBA1151;f__bin127;g__GCA-002725925;s__	98.61	0.76	GCA_002714085.1	d__Bacteria;p__Chloroflexota;c__Dehalococcoidia;o__UBA1151;f__bin127;g__GCA-002725925;s__	98.61	0.76	ANI/Placement	topological placement and ANI have congruent species assignments		80.48	0.11
Sample_002_bin_13.filtered	d__Bacteria;p__Actinobacteriota;c__Acidimicrobiia;o__Microtrichales;f__TK06;g__MedAcidi-G3;s__GCA_002713975.1	GCA_002713975.1	d__Bacteria;p__Actinobacteriota;c__Acidimicrobiia;o__Microtrichales;f__TK06;g__MedAcidi-G3;s__	97.29	0.65	GCA_002713975.1	d__Bacteria;p__Actinobacteriota;c__Acidimicrobiia;o__Microtrichales;f__TK06;g__MedAcidi-G3;s__	97.29	0.65	ANI/Placement	topological placement and ANI have congruent species assignments		76.83	3.42
Sample_008_bin_10.filtered	d__Bacteria;p__Actinobacteriota;c__Acidimicrobiia;o__Microtrichales;f__MedAcidi-G1;g__UBA9410;s__GCA_002714485.1	GCA_002714485.1	d__Bacteria;p__Actinobacteriota;c__Acidimicrobiia;o__Microtrichales;f__MedAcidi-G1;g__UBA9410;s__	95.69	0.78	GCA_002714485.1	d__Bacteria;p__Actinobacteriota;c__Acidimicrobiia;o__Microtrichales;f__MedAcidi-G1;g__UBA9410;s__	95.69	0.78	ANI/Placement	topological placement and ANI have congruent species assignments		78.49	3.07
Sample_012_bin_11.filtered	d__Bacteria;p__Chloroflexota;c__Dehalococcoidia;o__UBA1151;f__bin127;g__GCA-002725925;s__GCA_002714085.1	GCA_002714085.1	d__Bacteria;p__Chloroflexota;c__Dehalococcoidia;o__UBA1151;f__bin127;g__GCA-002725925;s__	98.71	0.75	GCA_002714085.1	d__Bacteria;p__Chloroflexota;c__Dehalococcoidia;o__UBA1151;f__bin127;g__GCA-002725925;s__	98.71	0.75	ANI/Placement	topological placement and ANI have congruent species assignments		80.25	0
Sample_012_bin_17.filtered	d__Bacteria;p__Proteobacteria;c__Gammaproteobacteria;o__Pseudomonadales;f__HTCC2089;g__UBA11889;s__UBA11889 sp2	GCA_002708205.1	d__Bacteria;p__Proteobacteria;c__Gammaproteobacteria;o__Pseudomonadales;f__HTCC2089;g__UBA11889;s__UBA11889 sp2	96.38	0.77	GCA_002708205.1	d__Bacteria;p__Proteobacteria;c__Gammaproteobacteria;o__Pseudomonadales;f__HTCC2089;g__UBA11889;s__UBA11889 sp2	96.38	0.77	ANI/Placement	topological placement and ANI have congruent species assignments		72.61	0.63
Sample_008_bin_13.filtered	d__Bacteria;p__Chloroflexota;c__Dehalococcoidia;o__UBA2963;f__UBA2963;g__UBA2963;s__GCA_002713775.1	GCA_002713775.1	d__Bacteria;p__Chloroflexota;c__Dehalococcoidia;o__UBA2963;f__UBA2963;g__UBA2963;s__	98.72	0.94	GCA_002713775.1	d__Bacteria;p__Chloroflexota;c__Dehalococcoidia;o__UBA2963;f__UBA2963;g__UBA2963;s__	98.72	0.94	ANI/Placement	topological placement and ANI have congruent species assignments	GCA_002500965.1, s__UBA2963 sp1, 98.64, 0.67	79.13	2.15
Sample_012_bin_6.filtered	d__Bacteria;p__Actinobacteriota;c__Acidimicrobiia;o__Microtrichales;f__MedAcidi-G1;g__UBA9410;s__GCA_002714485.1	GCA_002714485.1	d__Bacteria;p__Actinobacteriota;c__Acidimicrobiia;o__Microtrichales;f__MedAcidi-G1;g__UBA9410;s__	95.6	0.79	GCA_002714485.1	d__Bacteria;p__Actinobacteriota;c__Acidimicrobiia;o__Microtrichales;f__MedAcidi-G1;g__UBA9410;s__	95.6	0.79	ANI/Placement	topological placement and ANI have congruent species assignments		92.48	4.7
Sample_004_bin_7.filtered	d__Bacteria;p__Actinobacteriota;c__Acidimicrobiia;o__Microtrichales;f__MedAcidi-G1;g__UBA9410;s__GCA_002714485.1	GCA_002714485.1	d__Bacteria;p__Actinobacteriota;c__Acidimicrobiia;o__Microtrichales;f__MedAcidi-G1;g__UBA9410;s__	95.58	0.77	GCA_002714485.1	d__Bacteria;p__Actinobacteriota;c__Acidimicrobiia;o__Microtrichales;f__MedAcidi-G1;g__UBA9410;s__	95.58	0.77	ANI/Placement	topological placement and ANI have congruent species assignments		86.32	2.14
Sample_004_bin_3.filtered	d__Bacteria;p__Chloroflexota;c__Dehalococcoidia;o__SAR202;f__UBA826;g__UBA11996;s__GCA_002320875.1	GCA_002320875.1	d__Bacteria;p__Chloroflexota;c__Dehalococcoidia;o__SAR202;f__UBA826;g__UBA11996;s__	99.29	0.65	GCA_002320875.1	d__Bacteria;p__Chloroflexota;c__Dehalococcoidia;o__SAR202;f__UBA826;g__UBA11996;s__	99.29	0.65	ANI/Placement	topological placement and ANI have congruent species assignments		93.23	0.99
Sample_006_bin_6.filtered	d__Bacteria;p__Chloroflexota;c__Dehalococcoidia;o__UBA1151;f__bin127;g__GCA-002725925;s__GCA_002714085.1	GCA_002714085.1	d__Bacteria;p__Chloroflexota;c__Dehalococcoidia;o__UBA1151;f__bin127;g__GCA-002725925;s__	98.86	0.74	GCA_002714085.1	d__Bacteria;p__Chloroflexota;c__Dehalococcoidia;o__UBA1151;f__bin127;g__GCA-002725925;s__	98.86	0.74	ANI/Placement	topological placement and ANI have congruent species assignments		82.74	0
Sample_002_bin_11.filtered	d__Bacteria;p__Proteobacteria;c__Gammaproteobacteria;o__Pseudomonadales;f__HTCC2089;g__UBA11889;s__UBA11889 sp2	GCA_002708205.1	d__Bacteria;p__Proteobacteria;c__Gammaproteobacteria;o__Pseudomonadales;f__HTCC2089;g__UBA11889;s__UBA11889 sp2	96.42	0.75	GCA_002708205.1	d__Bacteria;p__Proteobacteria;c__Gammaproteobacteria;o__Pseudomonadales;f__HTCC2089;g__UBA11889;s__UBA11889 sp2	96.42	0.75	ANI/Placement	topological placement and ANI have congruent species assignments		72.78	2.35
Sample_012_bin_1.filtered	d__Bacteria;p__Chloroflexota;c__Dehalococcoidia;o__UBA2963;f__UBA2963;g__UBA2963;s__	GCA_002713775.1	d__Bacteria;p__Chloroflexota;c__Dehalococcoidia;o__UBA2963;f__UBA2963;g__UBA2963;s__	98.71	0.91	GCA_002500965.1	d__Bacteria;p__Chloroflexota;c__Dehalococcoidia;o__UBA2963;f__UBA2963;g__UBA2963;s__UBA2963 sp1	98.6	0.64	ANI/Placement	topological placement and ANI have incongruent species assignments		92.74	2.09
Sample_002_bin_10.filtered	d__Bacteria;p__Actinobacteriota;c__Acidimicrobiia;o__Microtrichales;f__MedAcidi-G1;g__UBA9410;s__GCA_002714485.1	GCA_002714485.1	d__Bacteria;p__Actinobacteriota;c__Acidimicrobiia;o__Microtrichales;f__MedAcidi-G1;g__UBA9410;s__	95.85	0.79	GCA_002714485.1	d__Bacteria;p__Actinobacteriota;c__Acidimicrobiia;o__Microtrichales;f__MedAcidi-G1;g__UBA9410;s__	95.85	0.79	ANI/Placement	topological placement and ANI have congruent species assignments		76.77	2.99
Sample_010_bin_11.filtered	d__Bacteria;p__Chloroflexota;c__Dehalococcoidia;o__UBA3495;f__UBA3495;g__UBA3495;s__	None	None	None	None	None	None	None	None	taxonomic novelty determined using RED	None	None	70.9	2.15
Sample_006_bin_9.filtered	d__Bacteria;p__Chloroflexota;c__Dehalococcoidia;o__UBA3495;f__UBA3495;g__UBA3495;s__	None	None	None	None	None	None	None	None	taxonomic novelty determined using RED	None	None	68.8	0.99
Sample_008_bin_12.filtered	d__Bacteria;p__Chloroflexota;c__Dehalococcoidia;o__UBA3495;f__UBA3495;g__UBA3495;s__	None	None	None	None	None	None	None	None	taxonomic novelty determined using RED	None	None	71.06	1.65
Sample_012_bin_15.filtered	d__Bacteria;p__Chloroflexota;c__Dehalococcoidia;o__UBA3495;f__UBA3495;g__UBA3495;s__	None	None	None	None	None	None	None	None	taxonomic novelty determined using RED	None	None	71.3	0.83
Sample_002_bin_14.filtered	d__Bacteria;p__Chloroflexota;c__Dehalococcoidia;o__UBA3495;f__UBA3495;g__UBA3495;s__	None	None	None	None	None	None	None	None	taxonomic novelty determined using RED	None	None	74.37	1.98
Sample_004_bin_11.filtered	d__Bacteria;p__Chloroflexota;c__Dehalococcoidia;o__UBA3495;f__UBA3495;g__UBA3495;s__	None	None	None	None	None	None	None	None	taxonomic novelty determined using RED	None	None	74.94	0
Sample_010_bin_9.filtered	d__Bacteria;p__Chloroflexota;c__Dehalococcoidia;o__UBA3495;f__UBA3495;g__UBA9611;s__	None	None	None	None	None	None	None	None	taxonomic classification fully defined by topology	None	None	68.78	0.2
Sample_004_bin_8.filtered	d__Bacteria;p__Chloroflexota;c__Dehalococcoidia;o__UBA3495;f__UBA3495;g__UBA9611;s__	None	None	None	None	None	None	None	None	taxonomic classification fully defined by topology	None	None	92.74	2.09
Sample_006_bin_7.filtered	d__Bacteria;p__Chloroflexota;c__Dehalococcoidia;o__UBA3495;f__UBA3495;g__UBA9611;s__	None	None	None	None	None	None	None	None	taxonomic classification fully defined by topology	None	None	92.74	4.18
Sample_002_bin_5.filtered	d__Bacteria;p__Chloroflexota;c__Dehalococcoidia;o__UBA3495;f__UBA3495;g__UBA9611;s__	None	None	None	None	None	None	None	None	taxonomic classification fully defined by topology	None	None	91.25	0.99
Sample_008_bin_2.filtered	d__Bacteria;p__Chloroflexota;c__Dehalococcoidia;o__UBA3495;f__UBA3495;g__UBA9611;s__	None	None	None	None	None	None	None	None	taxonomic classification fully defined by topology	None	None	95.21	2.09
Sample_012_bin_9.filtered	d__Bacteria;p__Chloroflexota;c__Dehalococcoidia;o__UBA3495;f__UBA3495;g__UBA9611;s__	None	None	None	None	None	None	None	None	taxonomic classification fully defined by topology	None	None	91.75	1.98
Sample_012_bin_16.filtered	d__Bacteria;p__Chloroflexota;c__Dehalococcoidia;o__UBA1151;f__TMED-70;g__TMED-70;s__	None	None	None	None	None	None	None	None	taxonomic classification fully defined by topology	None	None	74.59	2.97
Sample_006_bin_16.filtered	d__Bacteria;p__Chloroflexota;c__Dehalococcoidia;o__UBA1151;f__TMED-70;g__TMED-70;s__	None	None	None	None	None	None	None	None	taxonomic classification fully defined by topology	None	None	72.81	6.49
Sample_010_bin_15.filtered	d__Bacteria;p__Chloroflexota;c__Dehalococcoidia;o__UBA1151;f__TMED-70;g__TMED-70;s__	None	None	None	None	None	None	None	None	taxonomic classification fully defined by topology	None	None	82.67	5.06
Sample_003_bin_6.filtered	d__Bacteria;p__Actinobacteriota;c__Acidimicrobiia;o__TMED189;f__TMED189;g__;s__	None	None	None	None	None	None	None	None	taxonomic novelty determined using RED	None	None	60.92	6.03
Sample_003_bin_4.filtered	d__Bacteria;p__Actinobacteriota;c__Acidimicrobiia;o__Microtrichales;f__UBA11606;g__MedAcidi-G2A;s__	None	None	None	None	None	None	None	None	taxonomic classification fully defined by topology	None	None	76.07	2.99
Sample_012_bin_20.filtered	d__Bacteria;p__Proteobacteria;c__Gammaproteobacteria;o__Pseudomonadales;f__Pseudohongiellaceae;g__UBA9145;s__	None	None	None	None	None	None	None	None	taxonomic classification fully defined by topology	None	None	70.19	0.99
Sample_002_bin_12.filtered	d__Bacteria;p__Proteobacteria;c__Gammaproteobacteria;o__Pseudomonadales;f__Pseudohongiellaceae;g__UBA9145;s__	None	None	None	None	None	None	None	None	taxonomic classification fully defined by topology	None	None	76.62	2.35
Sample_012_bin_2.filtered	d__Archaea;p__Halobacterota;c__Halobacteria;o__Halobacteriales;f__UBA12382;g__UBA12382;s__UBA8589	UBA8589	d__Archaea;p__Halobacterota;c__Halobacteria;o__Halobacteriales;f__UBA12382;g__UBA12382;s__	98.96	0.46	UBA8589	d__Archaea;p__Halobacterota;c__Halobacteria;o__Halobacteriales;f__UBA12382;g__UBA12382;s__	98.96	0.46	ANI/Placement	topological placement and ANI have congruent species assignments	GCA_002503845.1, s__, 97.14, 0.94	94.77	0
Sample_002_bin_4.filtered	d__Archaea;p__Thermoplasmatota;c__MGII;o__MGII;f__MGIIB;g__UBA463;s__	GCA_002711985.1	d__Archaea;p__Thermoplasmatota;c__MGII;o__MGII;f__MGIIB;g__UBA463;s__	98.7	0.69	N/A	N/A	N/A	N/A	ANI/Placement	topological placement and ANI have incongruent species assignments	GCA_002718995.1, s__, 98.39, 0.95; GCA_002506185.1, s__, 98.32, 0.81	66.4	0
Sample_008_bin_1.filtered	d__Archaea;p__Halobacterota;c__Halobacteria;o__Halobacteriales;f__UBA12382;g__UBA12382;s__UBA8589	UBA8589	d__Archaea;p__Halobacterota;c__Halobacteria;o__Halobacteriales;f__UBA12382;g__UBA12382;s__	99.08	0.45	UBA8589	d__Archaea;p__Halobacterota;c__Halobacteria;o__Halobacteriales;f__UBA12382;g__UBA12382;s__	99.08	0.45	ANI/Placement	topological placement and ANI have congruent species assignments	GCA_002503845.1, s__, 97.22, 0.94	94.12	0
Sample_006_bin_1.filtered	d__Archaea;p__Halobacterota;c__Halobacteria;o__Halobacteriales;f__UBA12382;g__UBA12382;s__UBA8589	UBA8589	d__Archaea;p__Halobacterota;c__Halobacteria;o__Halobacteriales;f__UBA12382;g__UBA12382;s__	98.79	0.47	UBA8589	d__Archaea;p__Halobacterota;c__Halobacteria;o__Halobacteriales;f__UBA12382;g__UBA12382;s__	98.79	0.47	ANI/Placement	topological placement and ANI have congruent species assignments	GCA_002503845.1, s__, 97.23, 0.93	94.55	0
Sample_012_bin_13.filtered	d__Archaea;p__Crenarchaeota;c__Nitrososphaeria;o__Nitrososphaerales;f__Nitrosopumilaceae;g__Nitrosopelagicus;s__GCF_000812185.1	GCF_000812185.1	d__Archaea;p__Crenarchaeota;c__Nitrososphaeria;o__Nitrososphaerales;f__Nitrosopumilaceae;g__Nitrosopelagicus;s__	97.11	0.95	GCF_000812185.1	d__Archaea;p__Crenarchaeota;c__Nitrososphaeria;o__Nitrososphaerales;f__Nitrosopumilaceae;g__Nitrosopelagicus;s__	97.11	0.95	ANI/Placement	topological placement and ANI have congruent species assignments		77.72	1.46
Sample_002_bin_2.filtered	d__Archaea;p__Halobacterota;c__Halobacteria;o__Halobacteriales;f__UBA12382;g__UBA12382;s__UBA8589	UBA8589	d__Archaea;p__Halobacterota;c__Halobacteria;o__Halobacteriales;f__UBA12382;g__UBA12382;s__	99.05	0.47	UBA8589	d__Archaea;p__Halobacterota;c__Halobacteria;o__Halobacteriales;f__UBA12382;g__UBA12382;s__	99.05	0.47	ANI/Placement	topological placement and ANI have congruent species assignments	GCA_002503845.1, s__, 97.15, 0.94	93.46	0
Sample_004_bin_2.filtered	d__Archaea;p__Thermoplasmatota;c__MGII;o__MGII;f__MGIIB;g__UBA463;s__	GCA_002711985.1	d__Archaea;p__Thermoplasmatota;c__MGII;o__MGII;f__MGIIB;g__UBA463;s__	98.62	0.71	N/A	N/A	N/A	N/A	ANI/Placement	topological placement and ANI have incongruent species assignments	GCA_002718995.1, s__, 98.34, 0.94; GCA_002506185.1, s__, 98.15, 0.84	65.2	0
Sample_010_bin_6.filtered	d__Archaea;p__Halobacterota;c__Halobacteria;o__Halobacteriales;f__UBA12382;g__UBA12382;s__UBA8589	UBA8589	d__Archaea;p__Halobacterota;c__Halobacteria;o__Halobacteriales;f__UBA12382;g__UBA12382;s__	98.4	0.52	UBA8589	d__Archaea;p__Halobacterota;c__Halobacteria;o__Halobacteriales;f__UBA12382;g__UBA12382;s__	98.4	0.52	ANI/Placement	topological placement and ANI have congruent species assignments	GCA_002503845.1, s__, 97.08, 0.94	79.46	0.05
Sample_003_bin_3.filtered	d__Archaea;p__Thermoplasmatota;c__MGII;o__MGII;f__MGIIB;g__UBA557;s__	GCA_001629185.2	d__Archaea;p__Thermoplasmatota;c__MGII;o__MGII;f__MGIIB;g__UBA557;s__	97.85	0.81	N/A	N/A	N/A	N/A	ANI/Placement	topological placement and ANI have incongruent species assignments	GCA_001629235.1, s__, 97.7, 0.77; GCA_001629245.1, s__, 97.23, 0.73	62.67	0
Sample_004_bin_10.filtered	d__Archaea;p__Crenarchaeota;c__Nitrososphaeria;o__Nitrososphaerales;f__Nitrosopumilaceae;g__Nitrosopelagicus;s__GCF_000812185.1	GCF_000812185.1	d__Archaea;p__Crenarchaeota;c__Nitrososphaeria;o__Nitrososphaerales;f__Nitrosopumilaceae;g__Nitrosopelagicus;s__	97.08	0.98	GCF_000812185.1	d__Archaea;p__Crenarchaeota;c__Nitrososphaeria;o__Nitrososphaerales;f__Nitrosopumilaceae;g__Nitrosopelagicus;s__	97.08	0.98	ANI/Placement	topological placement and ANI have congruent species assignments		79.66	0.97
Sample_010_bin_7.filtered	d__Archaea;p__Crenarchaeota;c__Nitrososphaeria;o__Nitrososphaerales;f__Nitrosopumilaceae;g__Nitrosopelagicus;s__GCF_000812185.1	GCF_000812185.1	d__Archaea;p__Crenarchaeota;c__Nitrososphaeria;o__Nitrososphaerales;f__Nitrosopumilaceae;g__Nitrosopelagicus;s__	97.11	0.99	GCF_000812185.1	d__Archaea;p__Crenarchaeota;c__Nitrososphaeria;o__Nitrososphaerales;f__Nitrosopumilaceae;g__Nitrosopelagicus;s__	97.11	0.99	ANI/Placement	topological placement and ANI have congruent species assignments		79.06	0
Sample_008_bin_4.filtered	d__Archaea;p__Thermoplasmatota;c__MGII;o__MGII;f__MGIIB;g__UBA463;s__	GCA_002711985.1	d__Archaea;p__Thermoplasmatota;c__MGII;o__MGII;f__MGIIB;g__UBA463;s__	98.66	0.7	N/A	N/A	N/A	N/A	ANI/Placement	topological placement and ANI have incongruent species assignments	GCA_002718995.1, s__, 98.4, 0.94; GCA_002506185.1, s__, 98.28, 0.84	64.8	0
Sample_008_bin_9.filtered	d__Archaea;p__Crenarchaeota;c__Nitrososphaeria;o__Nitrososphaerales;f__Nitrosopumilaceae;g__Nitrosopelagicus;s__GCF_000812185.1	GCF_000812185.1	d__Archaea;p__Crenarchaeota;c__Nitrososphaeria;o__Nitrososphaerales;f__Nitrosopumilaceae;g__Nitrosopelagicus;s__	97.12	0.98	GCF_000812185.1	d__Archaea;p__Crenarchaeota;c__Nitrososphaeria;o__Nitrososphaerales;f__Nitrosopumilaceae;g__Nitrosopelagicus;s__	97.12	0.98	ANI/Placement	topological placement and ANI have congruent species assignments		75.89	0
Sample_008_bin_15.filtered	d__Archaea;p__Thermoplasmatota;c__MGII;o__MGII;f__MGIIB;g__UBA252;s__GCA_002497025.1	GCA_002497025.1	d__Archaea;p__Thermoplasmatota;c__MGII;o__MGII;f__MGIIB;g__UBA252;s__	97.05	0.89	GCA_002497025.1	d__Archaea;p__Thermoplasmatota;c__MGII;o__MGII;f__MGIIB;g__UBA252;s__	97.05	0.89	ANI/Placement	topological placement and ANI have congruent species assignments		71.53	0.06
Sample_010_bin_4.filtered	d__Archaea;p__Thermoplasmatota;c__MGII;o__MGII;f__MGIIB;g__UBA463;s__	GCA_002711985.1	d__Archaea;p__Thermoplasmatota;c__MGII;o__MGII;f__MGIIB;g__UBA463;s__	98.5	0.7	N/A	N/A	N/A	N/A	ANI/Placement	topological placement and ANI have incongruent species assignments	GCA_002718995.1, s__, 98.45, 0.95; GCA_002506185.1, s__, 98.27, 0.84	63.2	1.2
Sample_006_bin_2.filtered	d__Archaea;p__Thermoplasmatota;c__MGII;o__MGII;f__MGIIB;g__UBA463;s__	GCA_002711985.1	d__Archaea;p__Thermoplasmatota;c__MGII;o__MGII;f__MGIIB;g__UBA463;s__	98.77	0.71	N/A	N/A	N/A	N/A	ANI/Placement	topological placement and ANI have incongruent species assignments	GCA_002718995.1, s__, 98.39, 0.96; GCA_002506185.1, s__, 98.3, 0.84	64.4	0
Sample_004_bin_1.filtered	d__Archaea;p__Halobacterota;c__Halobacteria;o__Halobacteriales;f__UBA12382;g__UBA12382;s__UBA8589	UBA8589	d__Archaea;p__Halobacterota;c__Halobacteria;o__Halobacteriales;f__UBA12382;g__UBA12382;s__	98.55	0.5	UBA8589	d__Archaea;p__Halobacterota;c__Halobacteria;o__Halobacteriales;f__UBA12382;g__UBA12382;s__	98.55	0.5	ANI/Placement	topological placement and ANI have congruent species assignments	GCA_002503845.1, s__, 97.12, 0.95	92.16	0.16
Sample_012_bin_5.filtered	d__Archaea;p__Thermoplasmatota;c__MGII;o__MGII;f__MGIIB;g__UBA463;s__	GCA_002711985.1	d__Archaea;p__Thermoplasmatota;c__MGII;o__MGII;f__MGIIB;g__UBA463;s__	98.6	0.69	N/A	N/A	N/A	N/A	ANI/Placement	topological placement and ANI have incongruent species assignments	GCA_002718995.1, s__, 98.44, 0.94; GCA_002506185.1, s__, 98.24, 0.83	73.6	0
Sample_006_bin_8.filtered	d__Archaea;p__Thermoplasmatota;c__MGII;o__MGII;f__MGIIB;g__UBA623;s__	None	None	None	None	None	None	None	None	taxonomic classification fully defined by topology	None	None	63.82	0
Sample_008_bin_8.filtered	d__Archaea;p__Thermoplasmatota;c__MGII;o__MGII;f__MGIIB;g__UBA623;s__	None	None	None	None	None	None	None	None	taxonomic classification fully defined by topology	None	None	65.96	0.8
Sample_010_bin_10.filtered	d__Archaea;p__Thermoplasmatota;c__MGII;o__MGII;f__MGIIB;g__UBA623;s__	None	None	None	None	None	None	None	None	taxonomic classification fully defined by topology	None	None	70.55	1.6
Sample_004_bin_6.filtered	d__Archaea;p__Thermoplasmatota;c__MGII;o__MGII;f__MGIIB;g__UBA623;s__	None	None	None	None	None	None	None	None	taxonomic classification fully defined by topology	None	None	71.96	0.8
Sample_012_bin_10.filtered	d__Archaea;p__Thermoplasmatota;c__MGII;o__MGII;f__MGIIB;g__UBA623;s__	None	None	None	None	None	None	None	None	taxonomic classification fully defined by topology	None	None	68.76	0
Sample_002_bin_7.filtered	d__Archaea;p__Thermoplasmatota;c__MGII;o__MGII;f__MGIIB;g__UBA623;s__	None	None	None	None	None	None	None	None	taxonomic classification fully defined by topology	None	None	72.76	0.8
